# Explainable Machine Learning for Preoperative Relapse Prediction in Molecularly Stratified Endometrial Cancer: A Single-Center Finnish Cohort Study

**DOI:** 10.1101/2025.11.06.686680

**Authors:** Sergio Vela Moreno, Masuma Khatun, Annukka Pasanen, Ralf Bützow, Andres Salumets, Mikko Loukovaara, Vijayachitra Modhukur

## Abstract

Relapse risk in endometrial carcinoma (EC) is strongly influenced by molecular subtype, yet current WHO/ESGO classifications rely on postoperative data, limiting their utility for preoperative decision-making. We developed and compared interpretable machine learning (ML) models to predict relapse timing (none, ≤6 months, >6 months) using exclusively preoperative multimodal data. In a retrospective cohort of 784 EC patients, we integrated clinicopathological, molecular, immunohistochemical, and systemic biomarkers and constructed four feature strategies: (1) Traditional (clinicopathology), (2) ESGO (guideline risk groups), (3) TP53 + MMRd (high-risk biology), and (4) POLE (low-risk biology). Classifiers (Random Forest (RF), Support Vector Machine (SVM), k-Nearest Neighbors (KNN), Gradient Boosting (GBM)) were trained with leakage-safe preprocessing and in-fold resampling; performance was evaluated via area under the curve (AUC), accuracy, recall, and F1 score, and interpretability via SHapley Additive exPlanations (SHAP). The RF-based Traditional model achieved the highest overall performance (F1 = 0.895, AUC = 0.84), while the GBM-based POLE model showed superior sensitivity (F1 = 0.886, AUC = 0.842). SHAP identified ARID1A loss, elevated CA125, thrombocytosis, and p16 expression among key predictors of relapse; while overlapping high-risk features across models included advanced stage, deeper myometrial invasion, elevated CA125, and positive cytology. These biologically coherent, explainable predictions support individualized risk stratification and may enhance preoperative decision-making, particularly for aggressive histology and high-risk molecular subtypes.

**Graphical abstract:** 

**Workflow for Machine Learning (ML)–based relapse prediction in endometrial cancer.** The schematic figure outlines the study pipeline from patient inclusion to clinical application. (A) A retrospective cohort of 784 EC patients was analyzed, integrating clinical, demographic, biomarker, and molecular data into a multimodal feature set. Patients were stratified into four molecular subgroups: NSMP, p53abn, MMRd, and *POLE*mut. Multiple ML algorithms (Random Forest, SVM, XGBoost, k-NN) were trained to predict relapse timing. (B) Model performance was evaluated using area under the curve (AUC) and accuracy metrics, with SHapley Additive exPlanations (SHAP) analysis applied to identify key predictive features across models. (C) SHAP-based interpretation was used to support individualized relapse risk stratification, enabling potential clinical decision-making for surveillance and therapy.

**Highlights:**

- Pre-operative XAI models predict relapse timing in EC with an AUC of up to 0.842.
- The traditional model achieves a top accuracy of 0.797 using 22 features, while POLE maximizes sensitivity at 0.886.
- SHAP explanations identify class-specific drivers such as stage, LVSI, size, cytology, CA125, and PR.
- Early Relapse is associated with burden and aggressiveness, while Late Relapse relates to the spread and size of EC, while No Relapse indicates an inverse profile.
- Transparent outputs facilitate risk-aligned surveillance and treatment planning before surgery.
