## Supplemental File 1 for "Explainable Machine Learning for Preoperative Relapse Prediction in Molecularly Stratified Endometrial Cancer: A Single-Center Finnish Cohort Study"

### Sheet: Index
Supplementary File 1: Supporting Tables for Explainable Machine Learning for Preoperative Relapse Prediction in Molecularly Stratified Endometrial Cancer: A Single-Center Finnish Cohort Study
Supplementary Table S1. Details of immunohistochemistry, scoring, and interpretation (with PMIDs)
Supplementary Table S2. Distribution of Recursive feature elimination (RFE) derived data
Supplementary Table S3. Performance metrix of pre-operative predictive models derived from all ML algorithm.
Supplementary Table S4. Overlapping molecular and clinical features across the predictive model via Venn diagram.
Supplementary Table S5. Per-class performance metrics for the Traditional and POLE model

### Sheet: S1. Immunohistochemistry detail
Supplementary Table S1. Details of immunohistochemistry, scoring, and interpretation (with PMIDs)
Marker	Clone/Cat. No.	Source	Cut-off /Interpretation	PMID(s)
MMR: MLH1	ES05	Dako	Nuclear loss = abnormal	(Khatun et al., 2025; Pasanen et al., 2021)
MMR: MSH2	G219-1129	BD Biosciences	Nuclear loss = abnormal	(Khatun et al., 2025; Pasanen et al., 2021)
MMR: MSH6	EPR3945	Abcam	Nuclear loss = abnormal	(Khatun et al., 2025; Pasanen et al., 2021)
MMR: PMS2	EPR3947	Epitomics	Nuclear loss = abnormal	(Khatun et al., 2025; Pasanen et al., 2021)
p53	DO-7	Dako	Overexpression/null/cytoplasmic =abnormal; weak/heterogeneous = wild type	(Pasanen et al., 2021; Lassus et al., 2003; Khatun et al., 2025)
ER	SP1	Roche/Ventana	≥1% positive nuclei = positive	(Aro et al., 2024)
PR	Clone 16	Novocastra	>10% positive nuclei = positive	(V. H. W. M. Jongen et al., 2009; Soovares et al., 2022)
PD-L1	SP263	Ventana	Combined Positive Score (CPS) ≥1% membranous = positive	(Pasanen et al., 2019)
HER2 (IHC)	—	—	ASCO/CAP gastric 4-tier scoring (0/1+/2+/3+) with ≥ 10% tumor cells	(Bartley et al., 2017; Meric-Bernstam et al., 2023)
HER2 (CISH)	Dual color	—	Reflex is 2+/3+; classified as amplified / HER2-low 2+ (CISH-)/ HER2-low 1+/ negative	(Aro et al., 2025)
L1CAM (CD171)	SIG-3911 (14.10)	Covance	≥10% membranous = positive	(Pasanen et al., 2016)
β-catenin	CAT5H10	Zymed	Nuclear localization = abnormal (membranous= normal)	(Pasanen et al., 2021)
p16	E6H4 (CINtec)	Roche	Block-type nuclear/cytoplasmic staining >50% = abnormal	(Soovares et al., 2022)
E-cadherin	HECD-1	Invitrogen	Complete/clonal membranous loss = abnormal	(Soovares et al., 2022)
ARID1A	HPA005456	Sigma-Aldrich	Nuclear loss = abnormal; checkerboard = mutated; diffused nuclear positivity = retained	(Soovares et al., 2022; Guan et al., 2011)
HNF1-β	CLO374	Atlas Antibodies	Moderate/strong nuclear = positive	(Soovares et al., 2022)
Vimentin	V9	Dako	Any cytoplasmic = positive	(Soovares et al., 2022)

### Sheet: S2. RFE results
Supplementary Table S2. Distribution of Recursive feature elimination (RFE) derived data
Molecular classification	Theoretical F1	Number of features	Features included
TP53 + MMRd	0.512	19	Myometrial invasion, Ca125, StageII-IV, Thrombocyte, Leucocyte, BMI, Hemoglobin, Age, cytology, LVSI, CD171, ER, PR, ASA score, Non endometrioid tumor, normal Ecadherin, Tumor size, MMRd proficient, Smoker
Applied molecular classificiation	0.492	22	Myometrial invasion, Ca125, StageII-IV, Thrombocyte, Leucocyte, BMI, Age, Hemoglobin, cytology, LVSI, CD171, ER, PR, ASA score, Non endometrioid tumor, normal Ecadherin, p53abn, Tumor size, weakened Ecadherin, Endometrioid G3 tumor, Smoker, Positive ARID1A
ESGO molecular classificiation	0.528	23	Ca125, Myometrial invasion, StageII-IV, Leucocyte, Thrombocyte, BMI, Age, Hemoglobin, Advanced-metastatic tumor, cytology, LVSI, ER, CD171, ASA score, PR, Molecular high-intermediate risk tumor, Non endometrioid tumor, loss Ecadherin, Molecular high risk tumor, Tumor size, weakened Ecadherin, Endometrioid G3 tumor, Smoker
POLE	0.557	28	StageII-IV, Ca125, Myometrial invasion, Leucocyte, Thrombocyte, Hemoglobin, cytology, Age, BMI, Non.endometrioid tumor, LVSI, ERE, ASA score, CD171, PR, normal Ecadherin, Tumor size, PDL1 intensity 1-4%, weakened Ecadherin, Smoker, Endometrioid.G3 tumor, Positive vimentin, diabetes mellitus, PDL1 intensity 5-9%, Positive HNFβ, Positive betacatenin, Positive ARID1A

### Sheet: S3. Best model metrics
Supplementary Table S3. Performance metrix of pre-operative predictive models derived from all ML algorithm.
Predictive Model	Accuracy	F1 Score	Sensitivity	AUC
TP53 + MMRd - GBM	0.759	0.872	0.876	0.804
TP53 + MMRd - RF	0.759	0.884	0.86	0.813
TP53 + MMRd - KNN	0.589	0.739	0.867	0.664
TP53 + MMRd - SVM	0.759	0.862	0.773	0.736
Traditional - GBM	0.797	0.892	0.868	0.838
Traditional - RF	0.797	0.895	0.852	0.84
Traditional - KNN	0.538	0.676	0.841	0.622
Traditional - SVM	0.753	0.859	0.768	0.735
ESGO - GBM	0.772	0.519	0.467	0.624
ESGO - RF	0.766	0.5	0.5	0.544
ESGO - KNN	0.443	0.259	0.167	0.562
ESGO - SVM	0.734	0	0	0.635
POLE - GBM	0.786	0.892	0.886	0.842
POLE - RF	0.767	0.87	0.843	0.821
POLE - KNN	0.573	0.74	0.959	0.646
POLE - SVM	0.757	0.862	0.757	0.787

### Sheet: S4. Venn diagram data
Supplementary Table S4. Overlapping molecular and clinical features across the predictive model via Venn diagram.
Models	Features	Count
TP53 + MMRd	proficient MMRd	1
Traditional	p53abn	1
ESGO	Advanced metastatic tatus, Thrombocyte, Molecular high intermediate risk, Former smoker, ER, lost Ecadherin activity, Molecular high risk	7
POLE	LVSI, Tumor size , ASA Score, BMI, PDL1 intensity 1-4%, Diabetes mellitus, Positive betacatenin, PDL1 intensity 5-9%, PDL1 intensity >10%., Positive HNFβ, Positive vimentin	11
TP53 + MMRd/Traditional	-	0
TP53 + MMRd/ESGO	-	0
TP53 + MMRd/POLE	-	0
Traditional/ESGO	-	0
Traditional/POLE	Positive ARID1A	1
ESGO/POLE	-	0
TP53 + MMRd/Traditional/ESGO	LVSI, BMI, ASA Score, Tumor size	4
TP53 + MMRd/Traditional/POLE	ER, Thrombocyte, normal Ecadherin, Not a smoker	4
TP53 + MMRd/ESGO/POLE	-	0
Traditional/ESGO/POLE	Endometrioid G3 tumor, Weakened Ecadherin	2
TP53 + MMRd/Traditional/ESGO/POLE	StageII-IV, Myometrial invasion, Ca125, Positive CD171, Positive cytology, Age, Leucocyte, PR, Hemoglobin,Non endometrioid tumor	10

### Sheet: S5. Per-class performance 
Supplementary Table S5. Per-class performance metrics for the Traditional and POLE model
Model	Realpse Timing	Accuracy	F1-score	PR AUC	Precision	Recall
Traditional	Early Relapse	0.936709	0.615385	0.476832	0.571429	0.666667
	Late Relpase	0.829114	0.307692	0.265733	0.4	0.25
	No Relapse	0.829114	0.89243	0.935382	0.868217	0.918033
POLE	Early Relapse	0.893204	0.592593	0.64925	0.533333	0.666667
	Late Relpase	0.84466	0.272727	0.208056	0.333333	0.230769
	No Relapse	0.834951	0.89172	0.944187	0.886076	0.897436
